# Increased rate of *de novo* single nucleotide mutation in house mice born through assisted reproduction

**DOI:** 10.1101/2025.06.27.662069

**Authors:** Laura Blanco-Berdugo, Alexis Garretson, Beth L. Dumont

**Author notes:** **Address for Correspondence**: Beth Dumont, The Jackson Laboratory 600 Main Street, Bar Harbor, ME 04609, E. **Author Contributions:** This project was conceptualized and designed by BLD and LBB. LBB performed all experimental investigation and led formal analysis, with supervision and funding support from BLD. BLD and AG contributed to formal analysis and data visualization. LBB and BLD wrote the original manuscript draft, with substantial input and review from AG. **Competing Interest Statement:** The authors have no competing interests to disclose. **Classification**: Biological Sciences; Genetics.

## Abstract

Approximately 2.6% of live births in the United States are conceived using assisted reproductive technologies (ARTs). While some ART procedures, including in vitro fertilization (IVF) and intracytoplasmic sperm injection, are known to alter the epigenetic landscape of early embryonic development, their impact on DNA sequence stability is unclear. Here, we leverage the strengths of the laboratory mouse model system to investigate whether a standard ART regimen—ovarian hyperstimulation, gamete isolation, IVF, embryo culture, and embryo transfer—affects genome stability. Age-matched cohorts of ART-derived and naturally conceived C57BL/6J inbred mice were reared in a controlled setting and whole genome sequenced to ∼50x coverage. Using a rigorous pipeline for *de novo* single nucleotide variant (dnSNV) discovery, we observe a ∼30% increase in the dnSNV rate in ART-compared to naturally-conceived mice. Analysis of the dnSNV mutation spectrum identified signature contributions related to germline DNA repair activity, affirming expectations and evidencing the quality of our dnSNV calls. We observed no enrichment of dnSNVs in specific genomic contexts, suggesting that the observed rate increase in ART-derived mice is a general genome-wide phenomenon. Similarly, we show that the developmental timing of dnSNVs is similar in ART- and natural-born cohorts. Together, our findings show that ART is moderately mutagenic in house mice and motivate future work to define the precise procedure(s) associated with this increased mutational vulnerability. While we caution that our findings cannot be immediately translated to humans, they nonetheless emphasize a pressing need for investigations on the potential mutagenicity of ART in our species.

**SIGNIFICANCE STATEMENT:** This study investigates whether assisted reproductive technologies (ARTs) increase the risk of inherited genetic mutations in offspring. Using a well-controlled mouse model system, we compared the de novo mutation burden in genomes of mice conceived through ART to a naturally conceived cohort. We find a ∼30% increase in new DNA mutations in ART-conceived mice, suggesting that ART procedures have a genome destabilizing effect. This increase in mutation rate appears to be uniform across the genome, rather than attributable to specific genomic contexts. While we caution against the direct translation of our findings to humans, our work nonetheless highlights the need for further research into the genetic safety of ART in people.
