## Supplemental Table 1 for "Increased rate of *de novo* single nucleotide mutation in house mice born through assisted reproduction"

seqSet	sampleId	Gen	Sex	Cohort	nReadsTotal	Coverage	nDupReads	DupRate	nMappedReads	MappingRate	nPropPaired	nAltMapping	EffectiveCoverage
seq1	121586	1	M	G1-ART	1351035192	75.05751067	171963247	0.127282582	1326547530	0.98187489	1286064228	23768808	65.50399694
seq1	121587	1	F	G1-ART	1356383887	75.35466039	180492329	0.133068765	1323649874	0.975866705	1277690998	28086450	65.32730878
seq1	121588	1	F	G1-ART	1270840273	70.60223739	167270402	0.131621893	1240151937	0.975851933	1195767808	27443558	61.30943728
seq1	1F-517	2	F	Natural	599262455	33.29235861	66996837	0.111798823	588513274	0.982062649	549651662	24865438	29.57031211
seq1	1F-519	2	F	Natural	556756123	30.93089572	57735006	0.103698915	544404625	0.977815245	520577678	14961038	27.72339539
seq1	1F-87	2	F	ART	784536405	43.58535583	238433882	0.303916913	768772487	0.979906709	718901514	29911054	30.33902906
seq1	1F-88	2	F	ART	860423627	47.80131261	268485258	0.312038454	846480765	0.983795352	772955964	47110636	32.88546494
seq1	1M-517	2	M	Natural	659187339	36.62151883	74814763	0.113495449	649631756	0.985503995	618423316	19841390	32.46514311
seq1	1M-519	2	M	Natural	642026092	35.66811622	65198982	0.101551919	631627550	0.983803552	608053122	14727660	32.04595056
seq1	1M-87	2	M	ART	533162036	29.62011311	175271420	0.328739498	526327249	0.987180657	494317740	19899528	19.882812
seq1	1M-88	2	M	ART	748906643	41.60592461	243143844	0.324665092	740389437	0.988627146	694093622	27956512	28.09793328
seq1	2F-517	2	F	Natural	500827419	27.8237455	55211129	0.110239829	493379336	0.985128444	448664766	28784002	24.75646056
seq1	2F-519	2	F	Natural	913079795	50.72665528	102705517	0.112482521	890293877	0.975044987	851003434	24094530	45.02079322
seq1	2M-517	2	M	Natural	789414756	43.85637533	99438391	0.125964698	777967781	0.985499416	741423700	23151118	38.33202028
seq1	2M-519	2	M	Natural	719483349	39.97129717	74762181	0.103910926	707801192	0.983763131	681139102	16579542	35.81784267
seq1	2M-87	2	M	ART	858723699	47.70687217	262177595	0.305310771	846416473	0.985668002	806675112	23536188	33.14145022
seq1	2M-88	2	M	ART	717507985	39.86155472	247076006	0.344352971	710978353	0.990899569	641155370	44300714	26.13510994
seq1	3F-517	2	F	Natural	848645739	47.1469855	95985363	0.113104159	831745885	0.980086091	796400658	21304698	41.81446533
seq1	3F-519	2	F	Natural	709731662	39.42953678	78049985	0.109971119	693893705	0.977684584	664297338	18613274	35.0934265
seq1	3M-517	2	M	Natural	803121693	44.61787183	86643111	0.107882917	792122340	0.986304251	749803268	27425334	39.80436567
seq1	3M-519	2	M	Natural	694309633	38.57275739	77542930	0.1116835	683884149	0.984984388	657050604	16497752	34.26481683
seq1	3M-87	2	M	ART	817030032	45.39055733	260375025	0.318684767	804819516	0.985054997	767648242	21395798	30.92527817
seq1	3M-88	2	M	ART	779879491	43.32663839	252919921	0.324306414	771650489	0.989448367	711214456	37948332	29.27553167
seq1	492	0	F	G0	922991892	51.27732733	99196860	0.107473165	902521876	0.977822106	867309894	21928766	45.76639067
seq1	493	0	M	G0	1041626125	57.86811806	105862331	0.101631793	1024143091	0.983215634	989276782	21419196	51.98687744
seq1	4M-517	2	M	Natural	737116394	40.95091078	81728618	0.110876137	726476588	0.985565636	690781582	22793654	36.410432
seq1	4M-519	2	M	Natural	751127799	41.72932217	79450717	0.105775232	738629210	0.983360236	713827888	15352466	37.31539344
seq1	4M-87	2	M	ART	854855246	47.49195811	285176163	0.333595851	844903230	0.988358244	782817724	38466468	31.64883794
seq1	4M-88	2	M	ART	741721045	41.20672472	228980545	0.308715179	733551921	0.988986258	669487060	40873166	28.48558333
seq1	517	1	F	G1-Natural	1399289998	77.73833322	160927485	0.115006528	1367844600	0.977527605	1310647084	35185738	68.79791739
seq1	518	1	M	G1-Natural	943218055	52.40100306	103308649	0.109527854	928560857	0.984460435	891273970	23338718	46.66163367
seq1	519	1	F	G1-Natural	1207541337	67.08562983	160559847	0.132964266	1180779363	0.977837633	1129352842	31870028	58.16563833
seq1	5M-519	2	M	Natural	751551537	41.75286317	82693902	0.110030913	739783404	0.984341549	712095350	17483130	37.1587575
seq1	5M-87	2	M	ART	602242304	33.45790578	199445028	0.331170738	595745427	0.989212188	551408524	27878864	22.37762644
seq1	5M-88	2	M	ART	744106717	41.33926206	244174651	0.328144667	736802165	0.990183462	666950298	44309668	27.77400367
seq1	6M-519	2	M	Natural	693924880	38.55138222	71671251	0.103283876	683014849	0.984277792	656883888	16546172	34.56964606
seq2	121586	1	M	G1-ART	581389572	32.29942067	114948159	0.197712798	570526303	0.981314992	550364066	13280434	25.91341183
seq2	121587	1	F	G1-ART	568570270	31.58723722	111873055	0.196762055	554943556	0.976033369	533427030	13789060	25.3720675
seq2	121588	1	F	G1-ART	626830665	34.82392583	126152052	0.201253798	611053179	0.974829748	587162008	15362972	27.8154785
seq2	1F-517	2	F	Natural	611424604	33.96803356	120489801	0.197064037	596493721	0.975580173	574472678	14209870	27.27415572
seq2	1F-519	2	F	Natural	620266966	34.45927589	118465684	0.190991445	605563807	0.976295434	584114512	13753824	27.877849
seq2	1F-87	2	F	ART	646923965	35.94022028	133037292	0.205645948	631874737	0.976737254	607252768	16258918	28.54925961
seq2	1F-88	2	F	ART	573618507	31.86769483	109682285	0.191211203	559105127	0.97469855	537649358	13874824	25.77423456
seq2	1M-517	2	M	Natural	566019198	31.445511	115529159	0.204108199	557214530	0.984444577	539665638	11627166	25.02722439
seq2	1M-519	2	M	Natural	544732310	30.26290611	108948386	0.200003532	535269449	0.98262842	518881832	10701246	24.210218
seq2	1M-87	2	M	ART	664350870	36.90838167	139353527	0.209758929	652063999	0.981505449	630236284	14458712	29.16651906
seq2	1M-88	2	M	ART	583199255	32.39995861	114961766	0.197122621	572270554	0.981260777	552357636	13360006	26.01319383
seq2	2F-517	2	F	Natural	679060644	37.72559133	142367129	0.209653041	662132839	0.975071733	637135170	16160678	29.81630639
seq2	2F-519	2	F	Natural	598350686	33.24170478	116562392	0.194806148	583076149	0.974472266	559824368	15298768	26.76601633
seq2	2M-517	2	M	Natural	647730188	35.98501044	129382664	0.199747775	637040326	0.983496428	615163428	14873538	28.79708467
seq2	2M-519	2	M	Natural	680256050	37.79200278	142682313	0.209747952	667502330	0.981251589	644498868	15406722	29.86520761
seq2	2M-87	2	M	ART	586900744	32.60559689	118198262	0.201393955	575786851	0.98106342	557331868	12019540	26.03902678
seq2	2M-88	2	M	ART	666060272	37.00334844	139470700	0.209396515	653807885	0.981604687	632840444	13742274	29.25497622
seq2	3F-517	2	F	Natural	566297118	31.460951	110950014	0.195921912	552397122	0.975454588	530817596	14152882	25.29706133
seq2	3F-519	2	F	Natural	573438502	31.85769456	109141417	0.190328024	559716152	0.976070058	538585152	13874294	25.7942825
seq2	3M-517	2	M	Natural	634460523	35.24780683	130532135	0.205737205	624375951	0.984105281	603985546	13637994	27.99602156
seq2	3M-519	2	M	Natural	601711631	33.42842394	121294895	0.201583099	590534352	0.981424193	570339230	13511830	26.68981867
seq2	3M-87	2	M	ART	740658598	41.14769989	156601832	0.21143592	727280106	0.981937033	705082034	14209578	32.44759811
seq2	3M-88	2	M	ART	576467142	32.02595233	114917025	0.199347051	565435493	0.980863352	546320026	12635070	25.64167317
seq2	492	0	F	G0	733104066	40.72800367	149920197	0.204500567	714778847	0.97500325	687669088	17322684	32.39910383
seq2	493	0	M	G0	589467269	32.74818161	121961719	0.206901596	578523231	0.981434019	559050322	12653290	25.97253056
seq2	4M-517	2	M	Natural	621847554	34.54708633	128297259	0.206316256	610981558	0.98252627	591702762	12638562	27.41946083
seq2	4M-519	2	M	Natural	718885980	39.93811	152671168	0.212371881	705256730	0.981041152	680891006	16307924	31.45637844
seq2	4M-87	2	M	ART	601790840	33.43282444	128843021	0.214099339	590099435	0.980572311	569459042	13696250	26.27487883
seq2	4M-88	2	M	ART	612868775	34.04826528	123670387	0.201789342	601223606	0.980998919	581433300	12896756	27.17768822
seq2	517	1	F	G1-Natural	593898023	32.99433461	119313721	0.20089934	579334170	0.975477519	557159608	14367034	26.36579456
seq2	518	1	M	G1-Natural	668199186	37.122177	140896394	0.210859871	655836998	0.981499247	632741080	15446810	29.29459956
seq2	519	1	F	G1-Natural	567511358	31.52840878	114000944	0.2008787	553353430	0.975052609	531677130	14080700	25.195023
seq2	5M-519	2	M	Natural	597001471	33.16674839	115825662	0.194012356	585747491	0.981149159	566773918	12238446	26.73198939
seq2	5M-87	2	M	ART	599370862	33.29838122	117998002	0.196869767	589635040	0.983756598	571201506	12108108	26.74293667
seq2	5M-88	2	M	ART	564572521	31.36514006	109667510	0.194248756	554403722	0.981988498	536547512	11648080	25.27250061
seq2	6M-519	2	M	Natural	626467734	34.803763	124278672	0.198380005	615142201	0.981921602	595408542	12952162	27.89939233
merged	121586	1	M	G1-ART	1932424764	107.3569313	286911406	0.148472226	1897073833	0.981706439	1836428294	37049242	91.41740878
merged	121587	1	F	G1-ART	1924954157	106.9418976	292365384	0.151881739	1878593430	0.975915932	1811118028	41875510	90.69937628
merged	121588	1	F	G1-ART	1897670938	105.4261632	293422454	0.15462241	1851205116	0.975514289	1782929816	42806530	89.12491578
merged	1F-517	2	F	Natural	1210687059	67.26039217	187486638	0.154859703	1185006995	0.978788851	1124124340	39075308	56.84446783
merged	1F-519	2	F	Natural	1177023089	65.39017161	176200690	0.149700283	1149968432	0.977014336	1104692190	28714862	55.60124439
merged	1F-87	2	F	ART	1431460370	79.52557611	371471174	0.259505035	1400647224	0.978474328	1326154282	46169972	58.88828867
merged	1F-88	2	F	ART	1434042134	79.66900744	378167543	0.263707414	1405585892	0.980156621	1310605322	60985460	58.6596995
merged	1M-517	2	M	Natural	1225206537	68.06702983	190343922	0.1553566	1206846286	0.985014567	1158088954	31468556	57.4923675
merged	1M-519	2	M	Natural	1186758402	65.93102233	174147368	0.146742056	1166896999	0.983264156	1126934954	25428906	56.25616856
merged	1M-87	2	M	ART	1197512906	66.52849478	314624947	0.262731988	1178391248	0.98403219	1124554024	34358240	49.04933106
merged	1M-88	2	M	ART	1332105898	74.00588322	358105610	0.268826683	1312659991	0.985402131	1246451258	41316518	54.11112711
merged	2F-517	2	F	Natural	1179888063	65.54933683	197578258	0.167455087	1155512175	0.979340508	1085799936	44944680	54.57276694
merged	2F-519	2	F	Natural	1511430481	83.96836006	219267909	0.145073102	1473370026	0.974818256	1410827802	39393298	71.78680956
merged	2M-517	2	M	Natural	1437144944	79.84138578	228821055	0.159219191	1415008107	0.984596657	1356587128	38024656	67.12910494
merged	2M-519	2	M	Natural	1399739399	77.76329994	217444494	0.155346412	1375303522	0.982542553	1325637970	31986264	65.68305028
merged	2M-87	2	M	ART	1445624443	80.31246906	380375857	0.263122181	1422203324	0.983798614	1364006980	35555728	59.180477
merged	2M-88	2	M	ART	1383568257	76.86490317	386546706	0.279383908	1364786238	0.986424942	1273995814	58042988	55.39008617
merged	3F-517	2	F	Natural	1414942857	78.6079365	206935377	0.146249989	1384143007	0.978232442	1327218254	35457580	67.11152667
merged	3F-519	2	F	Natural	1283170164	71.28723133	187191402	0.145881978	1253609857	0.976963066	1202882490	32487568	60.887709
merged	3M-517	2	M	Natural	1437582216	79.86567867	217175246	0.151069792	1416498291	0.985333761	1353788814	41063328	67.80038722
merged	3M-519	2	M	Natural	1296021264	72.00118133	198837825	0.15342173	1274418501	0.983331475	1227389834	30009582	60.9546355
merged	3M-87	2	M	ART	1557688630	86.53825722	416976857	0.267689478	1532099622	0.98357245	1472730276	35605376	63.37287628
merged	3M-88	2	M	ART	1356346633	75.35259072	367836946	0.271196859	1337085982	0.98579961	1257534482	50583402	54.91720483
merged	492	0	F	G0	1656095958	92.005331	249117057	0.150424289	1617300723	0.976574283	1554978982	39251450	78.1654945
merged	493	0	M	G0	1631093394	90.61629967	227824050	0.139675662	1602666322	0.982571769	1548327104	34072486	77.959408
merged	4M-517	2	M	Natural	1358963948	75.49799711	210025877	0.154548527	1337458146	0.984174855	1282484344	35432216	63.82989283
merged	4M-519	2	M	Natural	1470013779	81.66743217	232121885	0.157904564	1443885940	0.982226126	1394718894	31660390	68.77177189
merged	4M-87	2	M	ART	1456646086	80.92478256	414019184	0.284227712	1435002665	0.985141606	1352276766	52162718	57.92371678
merged	4M-88	2	M	ART	1354589820	75.25499	352650932	0.260337799	1334775527	0.985372478	1250920360	53769922	55.66327156
merged	517	1	F	G1-Natural	1993188021	110.7326678	280241206	0.140599483	1947178770	0.976916753	1867806692	49552772	95.16371194
merged	518	1	M	G1-Natural	1611417241	89.52318006	244205043	0.151546748	1584397855	0.983232533	1524015050	38785528	75.95623322
merged	519	1	F	G1-Natural	1775052695	98.61403861	274560791	0.154677544	1734132793	0.976947218	1661029972	45950728	83.36066133
merged	5M-519	2	M	Natural	1348553008	74.91961156	198519564	0.147209315	1325530895	0.982928285	1278869268	29721576	63.89074689
merged	5M-87	2	M	ART	1201613166	66.756287	317443030	0.264180719	1185380467	0.986490911	1122610030	39986972	49.12056311
merged	5M-88	2	M	ART	1308679238	72.70440211	353842161	0.270381122	1291205887	0.986648103	1203497810	55957748	53.04650428
merged	6M-519	2	M	Natural	1320392614	73.35514522	195949923	0.148402771	1298157050	0.983159885	1252292430	29498334	62.46903839
