## Supplemental Table 2 for "Increased rate of *de novo* single nucleotide mutation in house mice born through assisted reproduction"

### Sheet: SuppTable2
chromosome	pos	sample	genotype	GQ	DP	AD	QUAL	cohort
chr1	99143229	1F-517	0/1	28	48	30,18	27	Natural
chr1	144933988	1F-517	0/1	45	50	23,27	46	Natural
chr1	185049123	1F-517	0/1	48	53	21,32	49	Natural
chr1	188582762	1F-517	0/1	31	40	26,14	30	Natural
chr2	5610427	1F-517	0/1	28	44	28,16	27	Natural
chr2	66967870	1F-517	0/1	42	49	28,21	42	Natural
chr3	20046889	1F-517	0/1	35	58	36,22	34	Natural
chr3	72155165	1F-517	0/1	43	54	22,32	43	Natural
chr5	22406181	1F-517	0/1	15	50	25,25	14	Natural
chr5	74205926	1F-517	0/1	23	65	42,23	22	Natural
chr7	35770425	1F-517	0/1	28	47	33,14	28	Natural
chr12	113663819	1F-517	0/1	43	50	26,24	43	Natural
chr15	79123163	1F-517	0/1	25	85	43,32	25	Natural
chr18	19063139	1F-517	0/1	43	60	28,31	43	Natural
chr1	48456208	1F-519	0/1	27	51	35,16	26	Natural
chr1	119909038	1F-519	0/1	28	70	45,25	28	Natural
chr1	126305965	1F-519	0/1	17	59	38,21	17	Natural
chr1	190287663	1F-519	0/1	41	67	23,44	42	Natural
chr2	148144770	1F-519	0/1	43	55	31,24	43	Natural
chr3	49152554	1F-519	0/1	34	47	28,19	34	Natural
chr3	135762767	1F-519	0/1	21	66	47,19	20	Natural
chr5	65229889	1F-519	0/1	11	46	36,10	10	Natural
chr6	56774818	1F-519	0/1	29	85	49,36	29	Natural
chr6	94803314	1F-519	0/1	41	57	30,27	41	Natural
chr9	26209084	1F-519	0/1	11	45	35,10	10	Natural
chr9	61180174	1F-519	0/1	38	63	36,27	38	Natural
chr10	126902637	1F-519	0/1	32	68	40,28	32	Natural
chr13	7032622	1F-519	0/1	19	27	20,7	19	Natural
chr14	105543004	1F-519	0/1	44	66	32,34	46	Natural
chr15	24040427	1F-519	0/1	30	54	35,19	29	Natural
chr15	25885063	1F-519	0/1	30	76	45,31	30	Natural
chr16	3547011	1F-519	0/1	19	83	56,27	18	Natural
chr17	59471574	1F-519	0/1	32	76	40,36	32	Natural
chr18	49616994	1F-519	0/1	22	40	29,11	22	Natural
chr1	70757010	1F-87	0/1	42	40	20,20	42	ART
chr1	162856600	1F-87	0/1	23	62	38,24	22	ART
chr3	48549196	1F-87	0/1	45	46	15,31	49	ART
chr4	28262451	1F-87	0/1	49	42	21,21	49	ART
chr4	83780146	1F-87	0/1	40	69	37,32	40	ART
chr5	56804423	1F-87	0/1	31	38	24,14	31	ART
chr5	110325056	1F-87	0/1	47	51	19,32	48	ART
chr5	116228157	1F-87	0/1	44	54	26,28	44	ART
chr5	139830282	1F-87	0/1	38	78	42,36	39	ART
chr6	58427696	1F-87	0/1	45	35	17,18	44	ART
chr6	77833702	1F-87	0/1	41	42	21,21	41	ART
chr7	79521054	1F-87	0/1	24	79	42,37	25	ART
chr7	91318116	1F-87	0/1	31	44	23,21	30	ART
chr7	120800032	1F-87	0/1	45	59	28,31	45	ART
chr8	100075539	1F-87	0/1	44	59	29,29	44	ART
chr9	87066197	1F-87	0/1	46	58	28,30	47	ART
chr9	108749280	1F-87	0/1	45	49	24,25	45	ART
chr10	44821517	1F-87	0/1	40	57	31,26	40	ART
chr12	114443707	1F-87	0/1	43	54	28,26	43	ART
chr14	56939886	1F-87	0/1	49	44	19,25	50	ART
chr14	58032071	1F-87	0/1	38	56	31,25	38	ART
chr14	98004154	1F-87	0/1	43	58	30,28	43	ART
chr14	99135552	1F-87	0/1	48	49	22,27	48	ART
chr15	43479373	1F-87	0/1	45	45	25,20	45	ART
chr16	56380727	1F-87	0/1	41	50	28,22	41	ART
chr19	33711949	1F-87	0/1	30	54	28,26	30	ART
chr19	33771522	1F-87	0/1	43	47	23,24	42	ART
chr1	25521633	1F-88	0/1	46	35	16,19	46	ART
chr1	116689014	1F-88	0/1	37	51	30,21	36	ART
chr1	189751155	1F-88	0/1	36	83	40,43	36	ART
chr3	11514580	1F-88	0/1	45	55	27,28	45	ART
chr3	112911024	1F-88	0/1	12	48	37,11	12	ART
chr4	4678560	1F-88	0/1	48	55	23,32	48	ART
chr5	58133369	1F-88	0/1	13	36	28,8	12	ART
chr6	75449858	1F-88	0/1	41	31	14,17	41	ART
chr6	127989678	1F-88	0/1	42	63	28,35	42	ART
chr7	77504025	1F-88	0/1	44	31	15,16	44	ART
chr8	110419053	1F-88	0/1	15	66	49,17	14	ART
chr9	121713715	1F-88	0/1	35	70	42,28	36	ART
chr11	58883401	1F-88	0/1	27	43	29,12	27	ART
chr12	115076935	1F-88	0/1	25	39	23,16	24	ART
chr14	44939019	1F-88	0/1	43	56	25,31	44	ART
chr15	66768864	1F-88	0/1	39	77	36,41	39	ART
chr17	43714295	1F-88	0/1	34	70	37,33	34	ART
chr1	22581899	1M-517	0/1	43	38	19,19	43	Natural
chr1	32823668	1M-517	0/1	43	55	29,26	43	Natural
chr2	32342413	1M-517	0/1	12	71	31,40	11	Natural
chr4	45750118	1M-517	0/1	41	67	33,34	42	Natural
chr4	47678130	1M-517	0/1	16	11	8,3	16	Natural
chr4	156273465	1M-517	0/1	31	78	45,33	30	Natural
chr5	124325207	1M-517	0/1	27	95	49,46	28	Natural
chr6	80790952	1M-517	0/1	15	17	14,3	14	Natural
chr7	48155300	1M-517	0/1	46	59	24,35	50	Natural
chr10	130379418	1M-517	0/1	30	49	19,30	32	Natural
chr12	57395746	1M-517	0/1	48	37	14,22	49	Natural
chr14	29211327	1M-517	0/1	34	72	36,36	33	Natural
chr14	68354114	1M-517	0/1	16	65	37,28	16	Natural
chr17	48375839	1M-517	0/1	28	80	53,27	27	Natural
chr18	67470122	1M-517	0/1	46	53	25,28	47	Natural
chr3	84729996	1M-519	0/1	34	65	40,24	34	Natural
chr3	133597606	1M-519	0/1	42	47	23,24	42	Natural
chr4	88411294	1M-519	0/1	27	55	37,18	27	Natural
chr5	32806616	1M-519	0/1	33	72	43,29	33	Natural
chr7	95188723	1M-519	0/1	17	56	40,15	17	Natural
chr9	32518123	1M-519	0/1	16	48	34,13	15	Natural
chr10	46577545	1M-519	0/1	44	63	27,36	45	Natural
chr11	41841803	1M-519	0/1	42	45	21,24	41	Natural
chr12	49665327	1M-519	0/1	18	50	35,15	17	Natural
chr14	120880779	1M-519	0/1	28	62	43,19	28	Natural
chr15	84349503	1M-519	0/1	34	71	41,30	34	Natural
chr18	85992872	1M-519	0/1	44	45	24,21	44	Natural
chr19	15217885	1M-519	0/1	45	62	27,35	45	Natural
chr1	32982855	1M-87	0/1	37	43	25,18	37	ART
chr1	152638646	1M-87	0/1	39	57	37,20	39	ART
chr1	157644844	1M-87	0/1	20	27	21,6	19	ART
chr2	132030669	1M-87	0/1	52	43	17,26	52	ART
chr3	31965461	1M-87	0/1	49	46	23,23	49	ART
chr5	6161406	1M-87	0/1	49	40	16,24	50	ART
chr5	120381477	1M-87	0/1	12	58	44,14	12	ART
chr6	104297000	1M-87	0/1	35	43	27,16	35	ART
chr8	80222117	1M-87	0/1	43	61	29,32	43	ART
chr10	114087387	1M-87	0/1	42	34	15,19	42	ART
chr12	90742281	1M-87	0/1	40	30	15,15	39	ART
chr12	95675661	1M-87	0/1	13	62	46,15	13	ART
chr13	81910335	1M-87	0/1	46	43	19,23	46	ART
chr13	97828197	1M-87	0/1	13	48	36,12	12	ART
chr14	42568490	1M-87	0/1	9	27	10,17	17	ART
chr14	91732946	1M-87	0/1	52	47	21,26	54	ART
chr16	18707617	1M-87	0/1	47	49	21,25	48	ART
chr18	47701017	1M-87	0/1	25	68	47,21	24	ART
chr19	22205570	1M-87	0/1	42	46	24,22	42	ART
chr1	80107083	1M-88	0/1	25	59	32,27	25	ART
chr1	190637391	1M-88	0/1	38	78	39,39	39	ART
chr4	91086880	1M-88	0/1	44	53	25,28	44	ART
chr5	134366197	1M-88	0/1	31	89	48,41	31	ART
chr6	15079018	1M-88	0/1	36	43	26,17	36	ART
chr6	36481907	1M-88	0/1	34	69	30,39	35	ART
chr8	31522287	1M-88	0/1	38	65	30,35	38	ART
chr9	66726052	1M-88	0/1	37	58	29,28	37	ART
chr9	89882416	1M-88	0/1	46	55	29,26	46	ART
chr10	14798919	1M-88	0/1	16	74	37,35	17	ART
chr10	45334425	1M-88	0/1	41	51	24,27	41	ART
chr11	22999630	1M-88	0/1	43	55	25,30	43	ART
chr11	36215276	1M-88	0/1	16	48	37,11	16	ART
chr12	72835572	1M-88	0/1	27	77	50,27	26	ART
chr13	86202158	1M-88	0/1	33	65	45,20	33	ART
chr14	107985905	1M-88	0/1	13	51	40,11	13	ART
chr15	45906406	1M-88	0/1	19	63	47,16	18	ART
chr15	78055528	1M-88	0/1	26	17	12,5	26	ART
chr16	71228215	1M-88	0/1	39	37	20,17	39	ART
chr1	33959964	2F-517	0/1	29	106	53,53	29	Natural
chr1	117022407	2F-517	0/1	30	42	33,9	30	Natural
chr1	163634452	2F-517	0/1	20	41	18,20	25	Natural
chr2	107231860	2F-517	0/1	38	48	27,20	37	Natural
chr2	169445740	2F-517	0/1	43	42	19,23	43	Natural
chr3	59478850	2F-517	0/1	49	39	18,21	49	Natural
chr3	65188787	2F-517	0/1	13	59	43,16	12	Natural
chr3	67599593	2F-517	0/1	28	59	31,28	29	Natural
chr4	27300233	2F-517	0/1	36	35	20,15	36	Natural
chr4	35411739	2F-517	0/1	23	49	31,17	22	Natural
chr4	44129539	2F-517	0/1	45	60	27,33	45	Natural
chr5	136157187	2F-517	0/1	45	60	32,28	45	Natural
chr7	18463764	2F-517	0/1	41	49	29,20	41	Natural
chr7	57794778	2F-517	0/1	15	54	41,13	15	Natural
chr8	18641208	2F-517	0/1	42	38	18,20	42	Natural
chr8	96681521	2F-517	0/1	27	72	47,25	26	Natural
chr9	104001617	2F-517	0/1	26	63	44,19	26	Natural
chr9	122563826	2F-517	0/1	42	65	33,32	42	Natural
chr11	101708351	2F-517	0/1	42	66	30,36	42	Natural
chr12	10084236	2F-517	0/1	41	37	18,19	41	Natural
chr17	13983275	2F-517	0/1	23	42	29,13	22	Natural
chr17	64312656	2F-517	0/1	37	53	31,22	37	Natural
chr2	95436951	2F-519	0/1	37	79	32,47	38	Natural
chr2	178806810	2F-519	0/1	23	68	32,34	23	Natural
chr3	107643231	2F-519	0/1	35	89	46,43	36	Natural
chr5	6403373	2F-519	0/1	45	62	28,34	45	Natural
chr5	16456048	2F-519	0/1	23	65	28,37	25	Natural
chr6	132901520	2F-519	0/1	46	55	28,27	46	Natural
chr7	89215860	2F-519	0/1	43	55	26,29	43	Natural
chr7	93018808	2F-519	0/1	22	74	54,20	22	Natural
chr11	5257779	2F-519	0/1	40	68	30,38	40	Natural
chr11	6986914	2F-519	0/1	40	83	39,44	42	Natural
chr12	21143534	2F-519	0/1	22	73	28,37	22	Natural
chr12	99129680	2F-519	0/1	35	99	44,55	37	Natural
chr13	3145589	2F-519	0/1	23	61	38,23	22	Natural
chr13	65460372	2F-519	0/1	42	69	31,38	42	Natural
chr13	102495304	2F-519	0/1	35	61	41,20	34	Natural
chr15	58202018	2F-519	0/1	31	70	41,29	31	Natural
chr17	50161395	2F-519	0/1	42	70	38,32	42	Natural
chr18	51560782	2F-519	0/1	36	65	35,30	36	Natural
chr18	80316423	2F-519	0/1	42	83	37,46	42	Natural
chr1	122843247	2M-517	0/1	19	55	39,16	18	Natural
chr2	12751081	2M-517	0/1	46	57	28,29	47	Natural
chr3	42810868	2M-517	0/1	38	56	33,23	38	Natural
chr5	3872482	2M-517	0/1	25	46	33,13	25	Natural
chr5	89449552	2M-517	0/1	32	50	34,16	32	Natural
chr7	127897265	2M-517	0/1	11	69	51,18	11	Natural
chr9	41240540	2M-517	0/1	44	61	33,28	44	Natural
chr10	10291269	2M-517	0/1	28	100	51,48	27	Natural
chr10	19671224	2M-517	0/1	30	84	48,36	30	Natural
chr11	57941990	2M-517	0/1	34	107	53,54	34	Natural
chr13	10044240	2M-517	0/1	46	51	26,25	46	Natural
chr13	42258433	2M-517	0/1	28	79	40,39	28	Natural
chr14	16594979	2M-517	0/1	25	74	36,38	25	Natural
chr14	38969078	2M-517	0/1	45	57	30,27	46	Natural
chr14	50795833	2M-517	0/1	20	107	70,33	20	Natural
chr14	84805211	2M-517	0/1	38	34	17,17	38	Natural
chr14	89107484	2M-517	0/1	30	60	38,22	30	Natural
chr15	30903955	2M-517	0/1	44	76	32,43	45	Natural
chr17	5362522	2M-517	0/1	34	90	46,44	34	Natural
chr2	46552127	2M-519	0/1	42	64	33,31	42	Natural
chr2	66161128	2M-519	0/1	18	68	47,20	17	Natural
chr2	75928873	2M-519	0/1	44	68	33,35	45	Natural
chr2	112473330	2M-519	0/1	42	59	31,28	42	Natural
chr3	88062392	2M-519	0/1	29	77	37,40	29	Natural
chr7	6809339	2M-519	0/1	28	50	34,16	27	Natural
chr8	31311525	2M-519	0/1	38	69	33,36	39	Natural
chr9	33314248	2M-519	0/1	34	61	33,28	34	Natural
chr9	57298310	2M-519	0/1	37	79	33,46	39	Natural
chr11	66081449	2M-519	0/1	47	62	22,40	50	Natural
chr12	26988977	2M-519	0/1	25	61	42,19	24	Natural
chr12	100930164	2M-519	0/1	24	75	44,30	23	Natural
chr14	12502170	2M-519	0/1	41	68	25,43	42	Natural
chr15	25738026	2M-519	0/1	37	58	34,24	37	Natural
chr17	76994836	2M-519	0/1	13	48	36,11	13	Natural
chr18	38979371	2M-519	0/1	22	65	44,21	21	Natural
chr19	39366997	2M-519	0/1	37	36	18,18	37	Natural
chr1	67059991	2M-87	0/1	37	74	41,33	37	ART
chr2	11638703	2M-87	0/1	21	39	19,20	20	ART
chr2	148491972	2M-87	0/1	43	46	26,20	43	ART
chr4	46430064	2M-87	0/1	36	77	34,43	37	ART
chr4	51148227	2M-87	0/1	27	56	39,17	26	ART
chr4	144387122	2M-87	0/1	45	49	25,24	45	ART
chr8	32968847	2M-87	0/1	33	51	34,17	33	ART
chr9	18643732	2M-87	0/1	39	57	30,27	38	ART
chr9	114103302	2M-87	0/1	53	43	17,26	53	ART
chr11	85741870	2M-87	0/1	44	66	33,33	44	ART
chr12	110236530	2M-87	0/1	21	86	42,42	21	ART
chr14	37687459	2M-87	0/1	16	59	45,14	15	ART
chr17	75988779	2M-87	0/1	38	64	35,27	38	ART
chr1	171546304	2M-88	0/1	33	38	19,18	33	ART
chr2	172792709	2M-88	0/1	36	75	40,35	36	ART
chr3	12438524	2M-88	0/1	17	24	19,5	16	ART
chr3	46845884	2M-88	0/1	46	42	16,26	47	ART
chr4	81059558	2M-88	0/1	41	44	22,22	40	ART
chr4	117044958	2M-88	0/1	13	74	54,20	12	ART
chr4	140928467	2M-88	0/1	42	69	37,32	42	ART
chr5	32083411	2M-88	0/1	45	47	24,23	45	ART
chr5	43826257	2M-88	0/1	40	72	30,42	41	ART
chr6	99640903	2M-88	0/1	18	65	46,19	17	ART
chr8	124105953	2M-88	0/1	29	86	37,49	30	ART
chr9	46205837	2M-88	0/1	30	57	36,21	30	ART
chr9	58513805	2M-88	0/1	40	46	25,21	40	ART
chr10	16035104	2M-88	0/1	42	32	17,15	42	ART
chr11	11703138	2M-88	0/1	44	57	29,28	44	ART
chr11	64069875	2M-88	0/1	38	43	26,17	37	ART
chr11	91216534	2M-88	0/1	46	38	16,22	47	ART
chr12	5814101	2M-88	0/1	39	68	36,32	40	ART
chr12	33513986	2M-88	0/1	43	36	16,20	44	ART
chr13	82442987	2M-88	0/1	44	32	15,17	44	ART
chr13	88564994	2M-88	0/1	37	30	17,12	37	ART
chr14	26368238	2M-88	0/1	23	33	25,8	22	ART
chr14	58581355	2M-88	0/1	40	72	40,32	40	ART
chr15	37289917	2M-88	0/1	11	70	50,20	10	ART
chr16	38212548	2M-88	0/1	16	87	62,25	15	ART
chr16	59067711	2M-88	0/1	46	45	18,27	47	ART
chr17	20391389	2M-88	0/1	38	50	26,24	38	ART
chr17	39052490	2M-88	0/1	32	58	38,20	32	ART
chr19	35310568	2M-88	0/1	16	26	18,8	16	ART
chr1	167604261	3F-517	0/1	45	62	31,31	46	Natural
chr3	118570480	3F-517	0/1	39	57	33,24	39	Natural
chr4	98958794	3F-517	0/1	29	67	43,24	29	Natural
chr5	70367521	3F-517	0/1	10	42	31,11	10	Natural
chr6	89732047	3F-517	0/1	40	72	34,38	41	Natural
chr6	115662466	3F-517	0/1	49	53	20,33	50	Natural
chr10	32117768	3F-517	0/1	43	53	19,34	45	Natural
chr10	47185002	3F-517	0/1	18	47	35,12	18	Natural
chr10	74185934	3F-517	0/1	47	49	21,28	48	Natural
chr10	97641120	3F-517	0/1	39	34	18,16	39	Natural
chr10	112319006	3F-517	0/1	32	63	36,27	32	Natural
chr12	112534738	3F-517	0/1	35	74	39,35	35	Natural
chr13	47463810	3F-517	0/1	23	109	54,55	23	Natural
chr14	86818639	3F-517	0/1	34	60	25,34	35	Natural
chr15	9645382	3F-517	0/1	48	53	24,29	50	Natural
chr15	95211181	3F-517	0/1	38	65	36,29	38	Natural
chr16	83137791	3F-517	0/1	41	57	29,28	41	Natural
chr17	28216123	3F-517	0/1	24	85	42,43	24	Natural
chr17	69823551	3F-517	0/1	36	74	38,36	37	Natural
chr1	5738317	3F-519	0/1	43	51	19,32	44	Natural
chr2	30687445	3F-519	0/1	36	77	32,45	37	Natural
chr2	161811895	3F-519	0/1	35	26	10,16	35	Natural
chr3	146909426	3F-519	0/1	34	62	35,27	34	Natural
chr4	45528567	3F-519	0/1	40	69	30,39	41	Natural
chr4	79457808	3F-519	0/1	31	71	38,33	31	Natural
chr4	81653965	3F-519	0/1	38	54	28,26	37	Natural
chr5	37315576	3F-519	0/1	36	79	32,47	38	Natural
chr5	44503043	3F-519	0/1	19	73	49,24	19	Natural
chr5	139202723	3F-519	0/1	29	97	47,50	29	Natural
chr6	21211650	3F-519	0/1	39	48	23,25	39	Natural
chr6	79962050	3F-519	0/1	37	52	29,23	37	Natural
chr6	100496415	3F-519	0/1	28	100	40,60	31	Natural
chr11	112035361	3F-519	0/1	40	52	28,24	40	Natural
chr12	108191193	3F-519	0/1	24	79	53,26	23	Natural
chr12	111349133	3F-519	0/1	39	66	29,37	40	Natural
chr13	97649743	3F-519	0/1	41	70	33,37	41	Natural
chr13	116526074	3F-519	0/1	42	60	29,31	42	Natural
chr14	93127553	3F-519	0/1	40	49	26,23	39	Natural
chr16	27526486	3F-519	0/1	45	45	21,24	45	Natural
chr19	13540552	3F-519	0/1	42	53	23,30	42	Natural
chr19	15500370	3F-519	0/1	30	58	39,19	29	Natural
chr19	34898055	3F-519	0/1	44	48	21,27	44	Natural
chr1	58906643	3M-517	0/1	42	52	27,25	42	Natural
chr1	112126891	3M-517	0/1	31	71	37,34	31	Natural
chr2	113841643	3M-517	0/1	30	106	50,56	32	Natural
chr6	13407683	3M-517	0/1	40	55	33,22	40	Natural
chr6	102609645	3M-517	0/1	41	49	22,27	42	Natural
chr7	23247919	3M-517	0/1	17	76	34,42	18	Natural
chr7	118990255	3M-517	0/1	22	79	54,25	21	Natural
chr11	50641366	3M-517	0/1	38	53	27,26	38	Natural
chr14	70933720	3M-517	0/1	40	53	26,27	40	Natural
chr14	90121567	3M-517	0/1	47	52	20,32	49	Natural
chr14	100011850	3M-517	0/1	12	50	37,13	12	Natural
chr15	33510748	3M-517	0/1	27	79	44,35	28	Natural
chr16	68571209	3M-517	0/1	41	48	23,25	41	Natural
chr17	15148631	3M-517	0/1	20	65	46,19	20	Natural
chr3	29796726	3M-519	0/1	43	43	21,22	43	Natural
chr4	88564435	3M-519	0/1	15	37	26,11	14	Natural
chr8	39420407	3M-519	0/1	46	48	25,23	46	Natural
chr8	117139617	3M-519	0/1	18	63	45,18	18	Natural
chr12	113663946	3M-519	0/1	47	61	28,33	47	Natural
chr13	85628926	3M-519	0/1	35	51	29,22	35	Natural
chr14	22274844	3M-519	0/1	37	60	36,24	37	Natural
chr15	19389401	3M-519	0/1	44	52	23,29	45	Natural
chr16	68234353	3M-519	0/1	33	42	26,15	32	Natural
chr16	81198618	3M-519	0/1	29	43	29,14	28	Natural
chr17	39600936	3M-519	0/1	44	62	31,31	44	Natural
chr1	32496974	3M-87	0/1	40	59	34,25	40	ART
chr1	90207097	3M-87	0/1	32	69	30,39	32	ART
chr1	98949260	3M-87	0/1	41	45	24,20	41	ART
chr1	162213906	3M-87	0/1	36	76	31,45	38	ART
chr2	10179122	3M-87	0/1	19	73	43,30	19	ART
chr2	86135443	3M-87	0/1	10	39	30,9	10	ART
chr2	107700404	3M-87	0/1	33	79	34,45	33	ART
chr2	154751657	3M-87	0/1	15	60	44,16	15	ART
chr3	42078102	3M-87	0/1	30	74	37,37	29	ART
chr3	58769571	3M-87	0/1	37	63	37,26	36	ART
chr3	96927713	3M-87	0/1	27	77	34,43	28	ART
chr4	7042005	3M-87	0/1	47	50	26,24	47	ART
chr4	25128557	3M-87	0/1	35	65	36,29	35	ART
chr4	113920565	3M-87	0/1	35	53	26,26	34	ART
chr4	150493125	3M-87	0/1	11	72	53,19	10	ART
chr5	85141686	3M-87	0/1	43	58	28,30	43	ART
chr6	59484740	3M-87	0/1	49	56	23,33	50	ART
chr7	113623146	3M-87	0/1	38	66	35,31	38	ART
chr8	45864339	3M-87	0/1	47	56	22,34	48	ART
chr8	60002218	3M-87	0/1	38	59	27,31	39	ART
chr9	33207798	3M-87	0/1	44	50	26,24	44	ART
chr9	47192229	3M-87	0/1	19	83	54,28	19	ART
chr9	82418054	3M-87	0/1	36	58	35,22	36	ART
chr11	23889519	3M-87	0/1	22	35	26,9	22	ART
chr11	95451173	3M-87	0/1	27	79	39,40	28	ART
chr12	93486862	3M-87	0/1	37	60	38,22	37	ART
chr12	109020553	3M-87	0/1	42	41	16,25	43	ART
chr13	97065372	3M-87	0/1	29	83	44,39	29	ART
chr14	14184808	3M-87	0/1	41	70	34,36	41	ART
chr15	48921787	3M-87	0/1	31	40	26,14	31	ART
chr16	62827538	3M-87	0/1	40	56	33,23	40	ART
chr18	35851213	3M-87	0/1	15	87	63,24	14	ART
chr18	67312514	3M-87	0/1	20	65	46,19	20	ART
chr1	55478969	3M-88	0/1	45	45	22,23	45	ART
chr1	59325620	3M-88	0/1	16	50	37,13	16	ART
chr2	29581679	3M-88	0/1	37	74	36,38	37	ART
chr2	83452319	3M-88	0/1	26	68	29,38	26	ART
chr3	112951872	3M-88	0/1	28	56	38,17	27	ART
chr5	53402886	3M-88	0/1	45	62	29,33	45	ART
chr5	130711143	3M-88	0/1	47	61	32,29	47	ART
chr6	33780128	3M-88	0/1	22	41	30,11	22	ART
chr6	42006930	3M-88	0/1	16	27	21,6	15	ART
chr6	91289484	3M-88	0/1	37	60	35,25	37	ART
chr7	113092118	3M-88	0/1	47	55	29,26	47	ART
chr7	141533827	3M-88	0/1	38	75	36,39	39	ART
chr9	18676056	3M-88	0/1	46	41	18,23	46	ART
chr9	71464219	3M-88	0/1	18	59	40,16	17	ART
chr9	83959332	3M-88	0/1	40	57	29,28	40	ART
chr10	3260601	3M-88	0/1	44	51	27,24	43	ART
chr10	80958331	3M-88	0/1	33	91	44,47	33	ART
chr11	17551955	3M-88	0/1	42	56	27,29	43	ART
chr12	79704901	3M-88	0/1	21	56	39,17	20	ART
chr13	61432352	3M-88	0/1	41	36	18,18	40	ART
chr15	59887098	3M-88	0/1	41	68	36,32	42	ART
chr15	61612937	3M-88	0/1	13	14	10,4	13	ART
chr19	14263357	3M-88	0/1	16	56	42,14	15	ART
chr3	89253777	4M-517	0/1	40	55	25,30	40	Natural
chr3	147749371	4M-517	0/1	40	68	34,34	41	Natural
chr4	46768989	4M-517	0/1	40	64	30,34	39	Natural
chr6	67444980	4M-517	0/1	43	51	25,26	43	Natural
chr7	36121546	4M-517	0/1	41	61	30,31	41	Natural
chr8	88933973	4M-517	0/1	45	48	19,29	45	Natural
chr8	115347285	4M-517	0/1	32	75	47,28	32	Natural
chr9	7150210	4M-517	0/1	47	48	22,26	47	Natural
chr9	24609019	4M-517	0/1	29	75	28,47	31	Natural
chr10	18885460	4M-517	0/1	39	52	27,24	39	Natural
chr12	69551368	4M-517	0/1	37	75	34,41	40	Natural
chr14	74823159	4M-517	0/1	38	44	22,22	38	Natural
chr17	82850932	4M-517	0/1	27	61	40,21	27	Natural
chr18	3115748	4M-517	0/1	21	301	245,38	23	Natural
chr1	40062579	4M-519	0/1	38	98	50,48	39	Natural
chr1	65428679	4M-519	0/1	45	64	31,32	45	Natural
chr2	106047651	4M-519	0/1	39	53	32,21	38	Natural
chr2	106197670	4M-519	0/1	34	72	27,45	37	Natural
chr2	140545124	4M-519	0/1	41	51	24,27	41	Natural
chr3	44673299	4M-519	0/1	40	56	30,26	40	Natural
chr4	106053757	4M-519	0/1	46	70	34,36	46	Natural
chr5	115083499	4M-519	0/1	13	85	56,29	12	Natural
chr5	138778633	4M-519	0/1	28	82	49,33	28	Natural
chr5	143552392	4M-519	0/1	27	46	22,22	27	Natural
chr6	142342618	4M-519	0/1	10	62	30,30	12	Natural
chr6	144734169	4M-519	0/1	35	75	31,44	36	Natural
chr7	77318112	4M-519	0/1	36	61	31,30	36	Natural
chr8	77240103	4M-519	0/1	39	71	29,42	40	Natural
chr8	83158588	4M-519	0/1	35	58	36,22	35	Natural
chr10	60579985	4M-519	0/1	24	97	56,41	23	Natural
chr12	6437226	4M-519	0/1	41	42	21,21	41	Natural
chr13	119431134	4M-519	0/1	41	53	20,33	43	Natural
chr14	66807686	4M-519	0/1	43	64	28,36	44	Natural
chr14	97076376	4M-519	0/1	42	59	33,26	42	Natural
chr15	41911270	4M-519	0/1	31	55	33,22	30	Natural
chr17	7064588	4M-519	0/1	40	74	38,36	40	Natural
chr18	22558769	4M-519	0/1	35	71	36,35	35	Natural
chr18	46482834	4M-519	0/1	27	77	46,31	27	Natural
chr19	26182040	4M-519	0/1	45	58	31,27	45	Natural
chr1	19987218	4M-87	0/1	40	60	30,30	40	ART
chr1	99249495	4M-87	0/1	48	47	19,28	50	ART
chr1	180305639	4M-87	0/1	24	78	44,34	24	ART
chr2	91284201	4M-87	0/1	44	48	24,24	44	ART
chr3	101675947	4M-87	0/1	40	54	25,28	40	ART
chr3	133332785	4M-87	0/1	43	55	27,28	43	ART
chr4	10170565	4M-87	0/1	36	60	38,22	36	ART
chr4	77841176	4M-87	0/1	45	44	23,21	45	ART
chr5	41584853	4M-87	0/1	27	35	23,12	26	ART
chr5	45863627	4M-87	0/1	44	35	11,24	47	ART
chr5	130946306	4M-87	0/1	29	75	38,37	29	ART
chr6	26240362	4M-87	0/1	22	43	31,12	22	ART
chr7	61595284	4M-87	0/1	48	45	20,25	49	ART
chr8	25027953	4M-87	0/1	33	85	41,44	33	ART
chr8	118634660	4M-87	0/1	35	79	41,38	35	ART
chr10	26906624	4M-87	0/1	27	24	17,7	26	ART
chr10	30774831	4M-87	0/1	41	38	20,18	41	ART
chr10	44305481	4M-87	0/1	46	54	21,33	47	ART
chr10	71308678	4M-87	0/1	42	65	33,32	42	ART
chr10	73223420	4M-87	0/1	35	45	29,16	35	ART
chr10	88144361	4M-87	0/1	47	60	24,36	49	ART
chr10	112809033	4M-87	0/1	39	35	17,17	39	ART
chr11	64711915	4M-87	0/1	42	61	39,22	42	ART
chr11	111092190	4M-87	0/1	44	40	19,21	43	ART
chr12	88437222	4M-87	0/1	36	48	31,17	35	ART
chr12	92788308	4M-87	0/1	37	23	14,9	36	ART
chr13	66013070	4M-87	0/1	19	52	25,27	21	ART
chr15	13394947	4M-87	0/1	43	38	21,17	42	ART
chr15	19835513	4M-87	0/1	44	52	24,28	44	ART
chr16	81194962	4M-87	0/1	47	52	21,31	48	ART
chr17	39161130	4M-87	0/1	42	57	29,28	43	ART
chr17	60062430	4M-87	0/1	45	39	19,18	45	ART
chr18	9098379	4M-87	0/1	36	30	18,12	36	ART
chr18	17565389	4M-87	0/1	42	52	25,27	42	ART
chr2	95885805	4M-88	0/1	45	31	14,16	45	ART
chr2	174297420	4M-88	0/1	21	68	49,19	20	ART
chr6	25838376	4M-88	0/1	47	45	22,23	47	ART
chr7	71578386	4M-88	0/1	40	50	29,21	39	ART
chr7	84450676	4M-88	0/1	45	65	35,30	45	ART
chr9	98469033	4M-88	0/1	41	50	27,23	40	ART
chr9	101136742	4M-88	0/1	46	45	20,25	47	ART
chr10	36372484	4M-88	0/1	43	42	19,23	43	ART
chr11	39563189	4M-88	0/1	44	31	13,18	44	ART
chr11	42689381	4M-88	0/1	18	31	16,15	22	ART
chr12	87957285	4M-88	0/1	26	33	13,20	34	ART
chr14	75101598	4M-88	0/1	39	62	36,26	39	ART
chr14	109621427	4M-88	0/1	48	44	22,21	47	ART
chr15	88366034	4M-88	0/1	35	72	35,37	36	ART
chr18	22213330	4M-88	0/1	13	47	36,11	13	ART
chr18	54430454	4M-88	0/1	19	34	24,10	18	ART
chr1	17058427	5M-519	0/1	35	75	44,31	35	Natural
chr1	165227844	5M-519	0/1	27	82	44,38	27	Natural
chr5	42445418	5M-519	0/1	42	63	25,38	43	Natural
chr7	65177199	5M-519	0/1	39	59	29,26	39	Natural
chr7	82211020	5M-519	0/1	46	50	21,29	46	Natural
chr7	139360885	5M-519	0/1	27	47	28,14	26	Natural
chr7	144112142	5M-519	0/1	29	79	31,48	32	Natural
chr12	89185465	5M-519	0/1	46	54	25,29	46	Natural
chr13	31148018	5M-519	0/1	39	55	30,25	39	Natural
chr14	103595438	5M-519	0/1	32	48	21,21	32	Natural
chr15	28815401	5M-519	0/1	38	64	36,28	38	Natural
chr15	88167434	5M-519	0/1	29	86	37,49	29	Natural
chr15	88637071	5M-519	0/1	39	68	31,37	40	Natural
chr16	79056536	5M-519	0/1	37	62	29,32	37	Natural
chr1	37761031	5M-87	0/1	13	71	48,18	13	ART
chr1	62093109	5M-87	0/1	41	52	28,23	41	ART
chr1	147758619	5M-87	0/1	38	27	13,14	37	ART
chr2	10176401	5M-87	0/1	40	62	35,27	39	ART
chr3	102259335	5M-87	0/1	37	76	35,41	37	ART
chr5	3392343	5M-87	0/1	44	95	59,36	44	ART
chr5	34850947	5M-87	0/1	48	30	12,18	49	ART
chr5	42383424	5M-87	0/1	48	36	18,18	49	ART
chr5	57968694	5M-87	0/1	19	44	32,12	18	ART
chr6	109664782	5M-87	0/1	21	28	20,8	21	ART
chr7	46230263	5M-87	0/1	39	50	30,20	39	ART
chr9	79336693	5M-87	0/1	49	39	18,21	50	ART
chr10	94954365	5M-87	0/1	26	80	53,27	26	ART
chr11	121363780	5M-87	0/1	31	50	34,16	30	ART
chr13	23774024	5M-87	0/1	40	64	35,29	40	ART
chr1	28101974	5M-88	0/1	11	23	19,4	10	ART
chr1	123830540	5M-88	0/1	46	32	15,17	46	ART
chr1	157906379	5M-88	0/1	37	45	28,17	37	ART
chr2	35938370	5M-88	0/1	47	54	26,28	47	ART
chr3	28838904	5M-88	0/1	30	57	35,22	29	ART
chr5	41862094	5M-88	0/1	11	11	8,3	10	ART
chr6	18077763	5M-88	0/1	33	42	26,16	33	ART
chr6	24615515	5M-88	0/1	46	61	31,30	46	ART
chr7	50576966	5M-88	0/1	41	60	37,22	40	ART
chr7	89658330	5M-88	0/1	29	59	43,16	29	ART
chr8	5242962	5M-88	0/1	42	30	15,15	42	ART
chr11	49469211	5M-88	0/1	29	77	44,33	29	ART
chr12	69349621	5M-88	0/1	18	61	39,22	18	ART
chr12	70930822	5M-88	0/1	45	57	28,29	45	ART
chr13	102856682	5M-88	0/1	45	50	21,29	45	ART
chr14	45579933	5M-88	0/1	38	40	22,17	37	ART
chr15	46159494	5M-88	0/1	32	15	8,7	32	ART
chr16	19744131	5M-88	0/1	49	54	27,27	49	ART
chr17	41721727	5M-88	0/1	28	60	34,26	28	ART
chr18	85758860	5M-88	0/1	27	35	23,12	26	ART
chr2	97808111	6M-519	0/1	47	52	18,33	51	Natural
chr2	109975704	6M-519	0/1	39	73	35,38	39	Natural
chr2	112103724	6M-519	0/1	39	62	26,35	40	Natural
chr3	30117220	6M-519	0/1	45	58	26,32	46	Natural
chr3	67354197	6M-519	0/1	29	80	48,32	29	Natural
chr3	153983629	6M-519	0/1	31	33	20,13	31	Natural
chr7	56731904	6M-519	0/1	24	97	58,39	24	Natural
chr8	63890882	6M-519	0/1	33	67	40,27	32	Natural
chr8	101400585	6M-519	0/1	39	51	29,22	39	Natural
chr10	116376308	6M-519	0/1	11	72	52,19	10	Natural
chr11	76768057	6M-519	0/1	30	70	42,28	30	Natural
chr12	5792590	6M-519	0/1	33	57	38,19	32	Natural
chr12	36163158	6M-519	0/1	38	57	29,28	38	Natural
chr12	87740881	6M-519	0/1	42	73	27,44	44	Natural
chr12	95074694	6M-519	0/1	32	65	41,24	32	Natural
chr13	15754327	6M-519	0/1	39	66	31,35	40	Natural
chr16	78853708	6M-519	0/1	45	48	23,25	45	Natural
chr17	75541546	6M-519	0/1	26	79	40,39	26	Natural
