## Supplemental Table 5 for "Increased rate of *de novo* single nucleotide mutation in house mice born through assisted reproduction"

dnSVID	Size_and_Type	Position	Genome_compartment	Impact	Homologies_to_Repeats	Cohort
3M-87	131|DUP	chr1:35145889	Intergenic	Modifier	RLTR17B_Mm	ART
1M-87	429|DUP	chr12:55585218	Intergenic	Modifier	No-Homology	ART
3M-517	431|DUP	chr12:55585221	Intergenic	Modifier	No-Homology	Natural
3M-519	529|DEL	chr14:60278140	Intron Variant, Downstream Gene Variant, Upstream Gene Variant, Intron Variant, Transcript Variant	Modifier	Simple Repeats	Natural
4M-88	64|DEL	chr17:70152061	Intergenic	Modifier	Simple Repeats	ART
2M-87	304|DEL	chr18:66892270	Upstream Gene Variant	Modifier	Simple Repeats	ART
4M-519	2403274|DUP	chr4:145284245	Tanscript Amplification	High	No-Homology	Natural
2F-517	2403273|DUP	chr4:145284267	Transcript Amplification	High	No-Homology	Natural
1M-517	2318818|DEL	chr4:145284813	Transcript Ablation, Downstream Gene Variant, Upstream Gene Variant	High, Modifier	No-Homology	Natural
3F-519	2318788|DEL	chr4:145284842	Transcript Ablation, Downstream Gene Variant, Upstream Gene Variant	High, Modifier	No-Homology	Natural
3M-88	2318832|DEL	chr4:145284857	Transcript Ablation, Downstream Gene Variant, Upstream Gene Variant	High, Modifier	No-Homology	ART
4M-519	2318816|DUP	chr4:145285877	Transcript Ablation, Downstream Gene Variant, Upstream Gene Variant	High, Modifier	No-Homology	Natural
3F-517	2318764|DEL	chr4:145286734	Transcript Ablation, Upstream Gene Variant	High, Modifier	No-Homology	Natural
2M-88	2318884|DUP	chr4:145290697	Transcript Amplification, Downstream Gene Variant	High, Modifier	No-Homology	ART
1M-87	99|DEL	chr5:142765342	Intron Variant	Modifier	Simple Repeats	ART
